# A Data-Driven Correction Framework for Axial- and Radial-Position-Dependent Intensity Attenuation in Volumetric Fluorescence Microscopy

**DOI:** 10.64898/2026.05.24.727559

**Authors:** Saya Ichihara, Shotaro Akaho, Satoshi Kuriki, Kohei Otomo, Tomomi Nemoto, Akatsuki Kimura

## Abstract

Accurate quantification of fluorescence signals in three-dimensional (3D) microscopy is often hindered by axial- and radial-position-dependent attenuation, limiting reliable measurements in live biological specimens. Here, we present a data-driven statistical correction model that compensates for signal loss arising from axial- and radial-position in 3D time-lapse imaging of *Caenorhabditis elegans* embryos. Our framework incorporates axial position (imaging depth, *z*), radial position (distance from the center of the field of view, *r*), together with cell cycle progression, to recover cell-specific fluorescence intensities independent of axial- and radial-positions. By leveraging repeated observations of biologically comparable states, the model infers attenuation directly from the data without requiring external calibration. Notably, the sign of the inferred radial-position-dependence in biological specimens was opposite to that observed in homogeneous fluorescent reference samples, underscoring the value of specimen-specific, data-driven correction. Validation using histone-tagged fluorescent proteins demonstrated that the method effectively removes geometric bias in nuclear fluorescence signals, enabling consistent quantification across cells and embryos. This approach provides a robust and generalizable solution for correcting intensity attenuation in volumetric microscopy datasets, thereby enabling more accurate and reproducible quantitative analyses in live imaging studies.

**Author summary:** Modern microscopy lets us watch living cells and embryos in three dimensions, but measuring brightness accurately is harder than it seems. Signals often become weaker not only when molecules are less abundant, but also when they lie deeper in the specimen or farther from the center of the image. This makes it difficult to tell whether differences in brightness reflect biology or simply the position of a cell within the microscope field. Existing correction methods typically rely on separately acquired reference measurement samples or on image-level statistical patterns. In this study, we took a different approach. Using the highly reproducible development of nematode (*C. elegans*) embryos, we compared cells that should be biologically equivalent across multiple embryos and used those repeated observations to estimate imaging bias directly from the biological images themselves. Our method corrects for both axial-dependent and radial attenuation simultaneously within a unified statistical framework, requiring no such reference data. Beyond simply improving consistency, we uncovered an unexpected result: the radial bias inferred from real embryos was opposite in sign to what calibration samples would predict. This underscores the need for specimen-specific, data-driven correction. Our framework should help make live imaging more quantitatively accurate for studying dynamic biological processes in complex three-dimensional specimens.
