## Supplemental Tables for "A Data-Driven Correction Framework for Axial- and Radial-Position-Dependent Intensity Attenuation in Volumetric Fluorescence Microscopy"

### Sheet: S1.488nm
z_mode	r_mode	n_internal_knots	AIC	R2	adj_R2	k	n	deltaAIC
z12	r1	3	-2741.58	0.848492	0.826652	445	3525	0
z12	r0	3	-2734.44	0.848099	0.826258	444	3525	7.13616
z1	r1	3	-2727.18	0.847786	0.8259	444	3525	14.3973
z12	r1	2	-2701.32	0.839454	0.821074	363	3525	40.2579
z1	r0	3	-2701.31	0.846578	0.824575	443	3525	40.271
z12	r0	2	-2694.53	0.839053	0.820684	362	3525	47.0509
z1	r1	2	-2687.13	0.838715	0.820307	362	3525	54.4511
z1	r0	2	-2662.49	0.837491	0.819001	361	3525	79.0917
z0	r1	2	2816.53	0.231021	0.143526	361	3525	5558.11
z0	r0	2	2840.26	0.225388	0.137525	360	3525	5581.84
z0	r1	3	2921.82	0.243722	0.135262	443	3525	5663.4
z0	r0	3	2947.13	0.23784	0.128819	442	3525	5688.71

### Sheet: S2.920nm
z_mode	r_mode	n_internal_knots	AIC	R2	adj_R2	k	n	deltaAIC
z12	r1	2	4541.26	0.721539	0.698144	411	5291	0
z1	r1	2	4576.76	0.719558	0.696059	410	5291	35.4988
z12	r1	3	4617.57	0.72787	0.698898	510	5291	76.3129
z1	r1	3	4657.37	0.725712	0.696574	509	5291	116.108
z12	r0	2	5051.99	0.693203	0.667496	410	5291	510.734
z1	r0	2	5072.8	0.691878	0.666128	409	5291	531.542
z12	r0	3	5135.5	0.699771	0.667877	509	5291	594.243
z1	r0	3	5158.99	0.698321	0.666343	508	5291	617.736
z0	r1	2	9667.53	0.265713	0.204347	409	5291	5126.27
z0	r1	3	9816.34	0.272508	0.195394	508	5291	5275.08
z0	r0	2	9895.52	0.233091	0.169168	408	5291	5354.26
z0	r0	3	10045.3	0.240046	0.159667	507	5291	5504.06

### Sheet: S3.561nm
z_mode	r_mode	n_internal_knots	AIC	R2	adj_R2	k	n	deltaAIC
z12	r1	3	-1959.1	0.806687	0.776541	418	3092	0
z1	r1	3	-1956.98	0.806429	0.776326	417	3092	2.12633
z12	r1	2	-1899.1	0.793235	0.767427	344	3092	60.0068
z1	r1	2	-1897.33	0.792983	0.767228	343	3092	61.775
z12	r0	3	-1848.84	0.79954	0.768365	417	3092	110.26
z1	r0	3	-1798.36	0.796108	0.764488	416	3092	160.739
z12	r0	2	-1791.76	0.785793	0.759144	343	3092	167.344
z1	r0	2	-1743.96	0.782315	0.755322	342	3092	215.141
z0	r0	2	2082.15	0.249215	0.156425	341	3092	4041.26
z0	r1	2	2084.13	0.24922	0.156123	342	3092	4043.24
z0	r0	3	2154.26	0.267417	0.154123	415	3092	4113.37
z0	r1	3	2156.26	0.267418	0.153807	416	3092	4115.37

### Sheet: S4.1064nm
z_mode	r_mode	n_internal_knots	AIC	R2	adj_R2	k	n	deltaAIC
z12	r1	2	1108.89	0.853277	0.840377	239	2946	0
z12	r0	2	1109.99	0.853123	0.840268	238	2946	1.09852
z12	r1	3	1162.53	0.85596	0.840106	293	2946	53.6422
z12	r0	3	1163.5	0.855814	0.840005	292	2946	54.6116
z1	r1	2	1186.26	0.849271	0.836079	238	2946	77.3638
z1	r0	2	1229.35	0.846946	0.833612	237	2946	120.456
z1	r1	3	1241.52	0.851945	0.835711	292	2946	132.629
z1	r0	3	1284.99	0.849642	0.833219	291	2946	176.099
z0	r1	2	5598.7	0.325522	0.266764	237	2946	4489.81
z0	r0	2	5658.45	0.311236	0.251509	236	2946	4549.56
z0	r1	3	5692.1	0.328858	0.255551	291	2946	4583.21
z0	r0	3	5752.25	0.314548	0.239964	290	2946	4643.36

### Sheet: S5
	z term	r term
488nm	0.6048	0.0072
920nm	0.4558	0.0283
561nm	0.5393	0.0071
1064nm	0.5323	-0.0094

### Sheet: S6
Strain	Genotype	Reference
CAL0231	unc-119 (ed3); ruIs32[pie-1p::gfp::histone H2B(his-11) + unc-119(+)]III	Arai et al. (2017)
CAL2641	unc-119 (ed3); wjIs108[unc-119: pie-1 5’ : mCherry-his-58: pie-1 3'] ; wjIS180[Pmex-5::42B3::GFP::Ttbb-2 + unc-119(+)]	This study
